# High prevalence of lipopolysaccharide mutants and R2-Pyocin susceptible variants in *Pseudomonas aeruginosa* populations sourced from cystic fibrosis lung infections

**DOI:** 10.1101/2023.04.26.538445

**Authors:** Madeline Mei, Preston Pheng, Detriana Kurzeja-Edwards, Stephen P. Diggle

**Affiliations:** Center for Microbial Dynamics and Infection, School of Biological Sciences, Georgia Institute of Technology, Atlanta, Georgia, USA; Department of Pediatrics, Division of Pulmonary, Allergy and Immunology, Cystic Fibrosis, and Sleep, Emory University School of Medicine, Atlanta, Georgia, USA; Emory+Children’s Center for Cystic Fibrosis and Airway Disease Research, Emory University School of Medicine, Atlanta, Georgia, USA

**Keywords:** R-pyocin, bacteriocin, *Pseudomonas aeruginosa*, cystic fibrosis, lipopolysaccharide

## Abstract

Chronic, highly antibiotic-resistant infections in cystic fibrosis (CF) lungs contribute to increasing morbidity and mortality. *Pseudomonas aeruginosa*, a common CF pathogen, exhibits resistance to multiple antibiotics, contributing to antimicrobial resistance (AMR). These bacterial populations display genetic and phenotypic diversity, but it is unclear how this diversity affects susceptibility to bacteriocins. R-pyocins, i.e. bacteriocins produced by *P. aeruginosa*, are phage tail-like antimicrobials. R-pyocins have potential as antimicrobials, however recent research suggests the diversity of *P. aeruginosa* variants within CF lung infections leads to varying susceptibility to R-pyocins. This variation may be linked to changes in lipopolysaccharide (LPS), acting as the R-pyocin receptor. Currently, it is unknown how frequently R-pyocin-susceptible strains are in chronic CF lung infection, particularly when considering the heterogeneity within these strains. In this study, we tested R2-pyocin susceptibility of 139 *P. aeruginosa* variants from 17 sputum samples of seven CF patients and analyzed LPS phenotypes. We found that 83% of sputum samples did not have R2-pyocin-resistant variants, while nearly all samples contained susceptible variants. there was no correlation between LPS phenotype and R2-pyocin susceptibility, though we estimate that about 76% of sputum-derived variants lack an O-specific antigen, 40% lack a common antigen, and 24% have altered LPS cores. The absence of a correlation between LPS phenotype and R-pyocin susceptibility suggests LPS packing density may play a significant role in R-pyocin susceptibility among CF variants. Our research supports the potential of R-pyocins as therapeutic agents, as many infectious CF variants are susceptible to R2-pyocins, even within diverse bacterial populations.

**IMPORTANCE:** Cystic fibrosis (CF) patients often experience chronic, debilitating lung infections caused by antibiotic-resistant Pseudomonas aeruginosa, contributing to antimicrobial resistance (AMR). The genetic and phenotypic diversity of P. aeruginosa populations in CF lungs raises questions about their susceptibility to non-traditional antimicrobials, like bacteriocins. In this study, we focused on R-pyocins, a type of bacteriocin with high potency and a narrow killing spectrum. Our findings indicate that a large number of infectious CF variants are susceptible to R2-pyocins, even within diverse bacterial populations, supporting their potential use as therapeutic agents. The absence of a clear correlation between lipopolysaccharide (LPS) phenotypes and R-pyocin susceptibility suggests that LPS packing density may play a significant role in R-pyocin susceptibility among CF variants. Understanding the relationship between LPS phenotypes and R-pyocin susceptibility is crucial for developing effective treatments for these chronic infections.
