## Supplemental data 1 for "High prevalence of lipopolysaccharide mutants and R2-Pyocin susceptible variants in *Pseudomonas aeruginosa* populations sourced from cystic fibrosis lung infections"

### Sheet: CFBR_data
PATIENT	Longitudinal Collection	Isolate ID	R2-pyocin Susceptibility	avg Susceptibility	A-band	B-band	Core	LPS Score
PATIENT 1	1	258-1	S	2.66667	0	0	1	1
		258-2	S	3	1	1	1	3
		258-3	S	3	1	1	1	3
		258-4	S	3	0	0	1	1
		258-5	S	3.66667	1	1	1	3
		258-6	S	1.66667	1	0	1	2
		258-7	S	3	0	0	1	1
		258-8	S	3.66667	1	1	1	3
		258-9	S	3	1	1	1	3
		258-10	S	2.66667	1	1	1	3
	2	258(2)-1	S	4	1	0	1	2
		258(2)-2	S	3.66667	1	0	1	2
		258(2)-3	S	3.66667	1	0	1	2
		258(2)-4	S	3.66667	0	0	1	1
		258(2)-5	S	3.66667	1	0	1	2
		258(2)-6	S	3.33333	1	0	0	1
		258(2)-7	S	3.33333	1	0	0	1
		258(2)-8	S	3.66667	1	0	0	1
		258(2)-9	S	3.33333	1	1	0	2
		258(2)-10	S	3.66667	1	0	1	2
PATIENT 2	1	599-15	S	2.33333	0	0	0	0
		599-16	S	3	0	0	0	0
		599-17	S	2.66667	0	0	0	0
		599-18	S	2.66667	0	0	0	0
		599-19	S	3	0	0	0	0
		599-20	S	3.33333	0	0	0	0
		599-21	S	3	0	0	0	0
		599-22	S	2.66667	0	0	0	0
		599-23	S	2.66667	0	0	0	0
		599-24	S	2.66667	0	0	0	0
PATIENT 3	1	213-1 (Isolate 1)	R	0	0	0	0	0
		213-2 (Isolate 2)	S	3.66667	0	0	1	1
		213-3 (Isolate 3)	S	2.66667	1	0	0	1
		213-4	R	0	0	0	1	1
		213-5	S	2.33333	0	0	0	0
		213-6	S	3.33333	0	0	1	1
		213-7	S	3.33333	0	0	1	1
		213-8	S	3.66667	0	0	1	1
		213-9	S	3.33333	0	0	1	1
		213-10	S	2.66667	0	0	1	1
	2	213(2)-1	S	2.66667	0	0	0	0
		213(2)-2	S	3.33333	0	0	1	1
		213(2)-3	S	2.66667	0	0	1	1
		213(2)-4	S	3.33333	0	0	1	1
		213(2)-5	S	3	0	0	1	1
		213(2)-6	S	2.66667	0	0	1	1
		213(2)-7	S	3	0	0	1	1
		213(2)-8	S	3	0	0	1	1
		213(2)-9	S	2.66667	0	0	1	1
		213(2)-10	S	3	0	0	1	1
	3	213(3)-1	S	1.66667	1	0	0	1
		213(3)-2	S	2	1	0	1	2
		213(3)-3	S	2	1	0	0	1
		213(3)-4	S	1.66667	1	0	0	1
		213(3)-5	S	2.66667	1	0	1	2
		213(3)-6	S	3	1	0	0	1
		213(3)-7	S	2.66667	1	0	1	2
		213(3)-8	S	2.66667	1	0	1	2
		213(3)-9	S	2.33333	1	0	1	2
		213(3)-10	S	2.33333	1	0	1	2
	4	213(4)-1	S	2.66667	1	0	1	2
		213(4)-2	S	3.33333	1	0	1	2
		213(4)-3	S	2.33333	1	0	1	2
		213(4)-4	S	2	1	1	0	2
		213(4)-5	S	2	1	0	1	2
		213(4)-6	S	2	1	0	1	2
		213(4)-7	S	2.66667	1	0	1	2
		213(4)-8	S	2.33333	1	0	1	2
		213(4)-9	S	2.33333	1	1	1	3
		213(4)-10	S	2.33333	1	1	1	3
PATIENT 4	1	130-1	S	3	0	0	1	1
		130-2	S	3.33333	0	0	0	0
		130-3	S	3.33333	0	0	1	1
		130-4	S	3.33333	0	0	0	0
		130-5	S	3	1	0	1	2
		130-6	S	2.66667	0	0	1	1
		130-7	S	2.66667	0	0	1	1
		130-8	S	1	0	0	1	1
		130-9	S	2.33333	0	0	1	1
		130-10	S	2.66667	0	0	1	1
	2	130(2)-1	S	2.33333	1	1	1	3
		130(2)-2	S	2	0	0	1	1
		130(2)-3	S	2.33333	0	0	0	0
		130(2)-4	S	2.66667	0	0	1	1
		130(2)-5	S	3.33333	0	0	1	1
	3	130(3)-1	S	2	1	1	1	3
		130(3)-2	S	2	1	1	1	3
		130(3)-3	S	2.33333	1	1	1	3
		130(3)-4	S	2.33333	1	1	1	3
		130(3)-5	S	2	1	1	1	3
		130(3)-6	S	1.33333	1	1	1	3
		130(3)-7	S	1.66667	1	1	1	3
		130(3)-8	S	1.66667	1	1	1	3
		130(3)-9	S	2	1	1	1	3
		130(3)-10	S	1.66667	1	1	1	3
	4	130(4)-1	S	2	1	0	1	2
		130(4)-2	S	4	1	0	1	2
		130(4)-3	S	3.66667	1	0	1	2
		130(4)-4	S	3	1	1	1	3
		130(4)-5	S	4	1	1	1	3
		130(4)-6	S	3.33333	1	1	0	1
		130(4)-7	S	4	1	0	1	2
		130(4)-8	S	3.66667	1	0	0	1
		130(4)-9	S	3	1	0	1	2
		130(4)-10	S	4	1	0	1	2
PATIENT 5	1	196-1	R	0	0	0	0	0
		196-2	S	2	1	1	1	3
		196-3	S	3.66667	1	0	0	1
		196-4	S	2.66667	1	1	1	3
		196-5	S	4	1	0	1	2
	2	196(2)-1	S	2.33333	1	1	0	2
		196(2)-2	S	4	1	1	1	3
		196(2)-3	S	4	1	1	1	3
		196(2)-4	S	3	1	1	1	3
		196(2)-5	S	4	1	1	1	3
	3	196(3)-1	S	3.66667	1	0	1	2
		196(3)-2	R	0	1	0	1	2
		196(3)-3	S	2.33333	1	0	1	2
		196(3)-4	R	0	1	0	1	2
		196(3)-5	S	4	1	0	1	2
		196(3)-6	S	3.66667	1	0	1	2
		196(3)-7	S	3.66667	1	1	1	3
		196(3)-8	S	4	1	1	0	2
		196(3)-9	S	3.66667	1	0	1	2
		196(3)-10	S	4	1	0	1	2
	4	196(5)-1	S	0.666667	0	0	1	1
		196(5)-2	S	2.66667	0	0	1	1
		196(5)-3	S	3	0	0	0	0
		196(5)-4	S	2	1	0	1	2
		196(5)-5	S	2.66667	0	0	1	1
		196(5)-6	S	2.66667	0	0	1	1
		196(5)-7	S	2.66667	0	0	1	1
		196(5)-8	S	3.33333	0	0	1	1
		196(5)-9	S	2	0	0	1	1
		196(5)-10	S	3.33333	0	0	1	1
PATIENT 6	1	531-1	S	2.33333	1	0	1	2
PATIENT 7	1	229(2)-1	R	0	1	0	1	2
		229(2)-2	R	0	1	0	1	2
		229(2)-3	R	0	1	0	1	2
				No. Present	83	33	106
				No. Absent	56	106	33
	No. Resistant Isolates			% Absent/other	40.2878	76.259	23.741
	8	<- from 4 populations; 3 patients
	No. Patients	7
	No. Isolates	139
	No. Populations	17
	No. isolates with all WT LPS	28
